# Differences between *in vivo* and *ex vivo* models drive divergent perturbation outcomes

**DOI:** 10.1101/2025.09.02.673692

**Authors:** Aarathy Ravi Sundar Jose Geetha, Cynthia del Valle, Wolfgang Esser-Skala, David Lara-Astiaso, Nikolaus Fortelny

## Abstract

*Ex vivo* experimental models are extensively used as reductionist models, yet the impact of model choice on molecular states and perturbation responses has not been systematically evaluated. Here, we compared the outcomes of genetic perturbations in hematopoietic stem cells between *in vivo* and *ex vivo* model systems. This revealed strong baseline differences characterized by a reduced interferon response and elevated growth and metabolism signatures in *ex vivo* models, a pattern recapitulated in various orthogonal human and mouse systems. We further found substantial differences between perturbation effects between *in vivo* and *ex vivo* models, with some perturbations showing opposite effects. Finally, we evaluated whether AI-based perturbation prediction models can predict *in vivo* perturbation effects from *ex vivo* perturbation effects, which proved challenging. Together, our findings reveal systematic biases in *ex vivo* models, demonstrate how these biases influence perturbation outcomes, suggest approaches to enhance *ex vivo* systems, and provide a test case for computational prediction of perturbation effects.
