## Supplementary Table 9 for "Differences between *in vivo* and *ex vivo* models drive divergent perturbation outcomes"

### Sheet: Gran.P
celltype	overlap	p.value	odds.ratio	padj
Gran.P	32	0	3.316	0
Gran.P	402	0	15.234	0
Gran.P	6	0.002	10.516	0.005
Gran.P	6	0.032	3.505	0.058
Gran.P	20	0	3.907	0
Gran.P	41	0	4.995	0
Gran.P	121	0	3.285	0
Gran.P	37	0	3.625	0
Gran.P	90	0	3.412	0
Gran.P	80	0	3.47	0
Gran.P	9	0	#NUM!	0
Gran.P	67	0	5.413	0
Gran.P	442	0	2.064	0
Gran.P	700	0	3.765	0
Gran.P	1393	0	2.907	0

### Sheet: Mono
celltype	overlap	p.value	odds.ratio	padj
Mono	9	0.052	2.108	0.086
Mono	22	0.183	1.275	0.257
Mono	315	0	13.812	0
Mono	17	0	19.183	0
Mono	418	0.003	1.183	0.006
Mono	97	0	2.643	0
Mono	707	0	1.452	0
Mono	12	0.004	2.936	0.009
Mono	52	0	3.182	0
Mono	1002	0	1.696	0
Mono	20	0	22.602	0
Mono	479	0.006	1.154	0.012
Mono	64	0	8.162	0
Mono	716	0	1.452	0
Mono	745	0	1.508	0

### Sheet: GMP
celltype	overlap	p.value	odds.ratio	padj
GMP	22	0.004	2.071	0.009
GMP	256	0	5.204	0
GMP	16	0	4.899	0
GMP	20	0.013	1.881	0.026
GMP	414	0	2.738	0
GMP	119	0	2.919	0
GMP	162	0	1.878	0
GMP	23	0	4.706	0
GMP	27	0	6.386	0
GMP	11	0.096	1.678	0.149
GMP	67	0	6.149	0
GMP	12	0.088	1.664	0.139
GMP	8	0.176	1.574	0.249
GMP	13	0.022	2.09	0.041
GMP	107	0	2.935	0
GMP	235	0	2.546	0
GMP	7	0.002	6.105	0.004
GMP	34	0	5.822	0
GMP	95	0	1.742	0
GMP	292	0	2.368	0
GMP	212	0	3.316	0
GMP	344	0	1.581	0
GMP	49	0	6.464	0
GMP	127	0	6.488	0
GMP	505	0	3.095	0
GMP	388	0	2.048	0
GMP	16	0.091	1.526	0.143
GMP	488	0	2.174	0
GMP	206	0	1.639	0
GMP	15	0.457	1.063	0.575
GMP	738	0	2.222	0

### Sheet: HSC
celltype	overlap	p.value	odds.ratio	padj
HSC	15	0.472	1.052	0.584
HSC	386	0	3.676	0
HSC	6	0.354	1.297	0.463
HSC	61	0	2.225	0
HSC	68	0.882	0.863	1
HSC	11	0	5.419	0
HSC	6	0.02	3.606	0.038
HSC	20	0	5.721	0
HSC	37	0.983	0.707	1
HSC	16	0.217	1.292	0.297
HSC	86	0.126	1.158	0.185
HSC	16	0.106	1.493	0.163
HSC	39	0.153	1.221	0.221
HSC	31	0.464	1.034	0.578
HSC	32	0.007	1.72	0.015
HSC	608	0	1.671	0
HSC	20	0.003	2.26	0.007
HSC	19	0.001	2.514	0.003
HSC	320	0	1.764	0
HSC	45	0.926	0.804	1
HSC	9	0.162	1.57	0.232
HSC	343	0	1.663	0

### Sheet: Eo.Ba
celltype	overlap	p.value	odds.ratio	padj
Eo.Ba	20	0	8.018	0
Eo.Ba	1248	0	1.859	0
Eo.Ba	10	0.052	2.116	0.086
Eo.Ba	13	0.636	0.933	0.767
Eo.Ba	7	0.255	1.48	0.341

### Sheet: MkP
celltype	overlap	p.value	odds.ratio	padj
MkP	882	0	3.897	0
MkP	6	0.01	5.432	0.019
MkP	8	0	9.665	0.001
MkP	13	0	6.737	0
MkP	15	0.659	0.919	0.789
MkP	887	0	3.598	0

### Sheet: Gran.
celltype	overlap	p.value	odds.ratio	padj
Gran.	9	0.007	3.533	0.014
Gran.	10	0	21.61	0
Gran.	7	0.019	3.357	0.037
Gran.	687	1	0.843	1
Gran.	28	0	4.501	0
Gran.	190	0.967	0.864	1
Gran.	448	1	0.684	1
Gran.	213	1	0.488	1
Gran.	844	0	1.99	0
