## Supplementary Table 11 for "Differences between *in vivo* and *ex vivo* models drive divergent perturbation outcomes"

### Sheet: glio
celltype	genotype	overlap	odds.ratio	p.adj
glio	Cdkn2a_in.vivo_noRT	68	1.472	0.008
glio	Sel1l_in.vivo_noRT	28	2.708	0
glio	Rad21_in.vivo_noRT	227	6.826	0
glio	Trp53bp1_in.vivo_noRT	10	7.328	0
glio	Ifnar1_in.vivo_noRT	211	2.185	0
glio	Fanca_in.vivo_noRT	6	21.972	0.001
glio	Lig4_in.vivo_noRT	14	4.278	0
glio	Xrcc3_in.vivo_noRT	34	0.769	0.957
glio	Pars2_in.vivo_noRT	1004	2.712	0
glio	Uqcrb_in.vivo_noRT	678	2.686	0
glio	Sass6_in.vivo_noRT	357	2.217	0
glio	Brca2_in.vivo_noRT	88	1.078	0.322
glio	Mre11a_in.vivo_noRT	428	2.461	0
glio	Bard1_in.vivo_noRT	26	1.537	0.057
glio	Uqcrc2_in.vivo_noRT	896	2.929	0
glio	Atp5c1_in.vivo_noRT	494	2.397	0
glio	Cenpj_in.vivo_noRT	252	1.957	0
glio	Eif2s1_in.vivo_noRT	304	2.054	0
glio	Lmo7_in.vivo_noRT	809	2.87	0
glio	Rad9a_in.vivo_noRT	652	2.701	0
glio	Mtor_in.vivo_noRT	2171	2.338	0
glio	Hsd17b10_in.vivo_noRT	941	2.877	0
glio	Bcas2_in.vivo_noRT	1564	3.245	0
glio	Terf1_in.vivo_noRT	1178	3.104	0
glio	Aars2_in.vivo_noRT	1751	3.117	0
glio	Rpl3_in.vivo_noRT	1443	3.115	0
glio	Bora_in.vivo_noRT	1592	2.992	0
glio	Atr_in.vivo_noRT	1828	3.291	0
glio	Rad51_in.vivo_noRT	1441	3.243	0
glio	Myc_in.vivo_noRT	2372	2.486	0
glio	Chek1_in.vivo_noRT	1634	3.366	0
