## Supplementary Table 16 for "Differences between *in vivo* and *ex vivo* models drive divergent perturbation outcomes"

### Sheet: Sheet1
Public id of data set	authors	organ/tissue	organism	conditions compared in our study	Notes
GSE149244vsGSE125211_LT-HSC2days ex.vivo culture	Vannini N et al., Cell Stem Cell, 2019,Cova G et al., Journal of Experimental Medicine, 2021	LT-HSC	mouse	2days ex vivo culture vs directly isolated from in vivo	Long-Term Hematopoietic Stem Cells (LT-HSC)[GSE149244] versus cultured ex vivo for 2 days [GSE125211]
GSE169368	Lu et al., Scientific Reports, 2021	intestine	mouse	organoids vs in vivo	Directly used normalized counts from deseq2(only used young)
PRJNA1005229	Liu SJ et al., Genome Biology, 2024	Glioblastoma	mouse	in vivo vs ex vivo GL261 cells	NTC cells under no RT(radiotherapy condition) grown intracranially (in vivo) or cultured ex vivo.
GSE110968	Papa L et al., Experimental Hematology 2023, Papa L et al., Blood Advances, 2018	Umbilical Cord blood (CB2)	human	Cord blood CD34+ cells directly isolated or cultured ex vivo in stemline media + cytokine for 2 or 4 days of culture.
GSE125213	Xie SZ et al., Cell Stem Cell, 2019	Umbilical Cord blood	human	Cord blood cells directly isolated or cultured ex vivo in for 2 or 4 days of culture.
GSE74516	Miller TE et al., Nature, 2017	GBM	human	primary patient-derived GBM cells grown in in vivo tumor microenvironment or in vitro in serum free cell culture		RNA-seq of primary patient-derived GBM cells grown in in vivo tumor microenvironment or in vitro in serum free cell culture
GSE139184	Osuna de la Peña D et al., Nat Commun 2021	PDAC	human	Patient-matched pancreatic adenocarcinoma (PDAC) samples were analyzed, including primary tumors, monocultures in PA, organoid monocultures in Matrigel, 2D monocultures, suspension monocultures and patient-derived xenografts in nude mice.
